# *LORELEI* sequence variation modulates lineage-dependent pollen tube reception in Brassicaceae

**DOI:** 10.64898/2026.11.18.767685

**Authors:** Emma Jong, Jennifer A. Noble, Matthew J. Alcaraz, Iz Varghese, Said Hafidh, David Honys, George P. Lisi, Mark A. Beilstein, Ravishankar Palanivelu

**Affiliations:** The School of Plant Sciences, University of Arizona, Tucson, AZ 85721, USA; Institute of Experimental Botany of the Czech Academy of Sciences, Rozvojová 263, 165 02 Prague 6, Czech Republic; Department of Molecular Biology, Cell Biology, and Biochemistry, Brown University, Providence, RI 02903, USA

**Keywords:** pollen tube reception, prezygotic reproductive barrier, LORELEI (LRE), Brassicaceae, reproductive isolation

## Abstract

Pollen tube reception (PTR) is essential for fertilization and can act as a prezygotic barrier in interspecific crosses. While core female components such as LORELEI (LRE) and FERONIA (FER) mediate conspecific PTR, their roles in heterospecific compatibility remain unclear. Here, we investigated how LRE sequence variation influences PTR outcomes with heterospecific pollen in Brassicaceae. In *Arabidopsis thaliana*, PTR frequently failed when ovules were pollinated with *Arabidopsis lyrata* or *Sisymbrium irio*, and loss of LRE or FER further increased pollen tube overgrowth in a pollen-species-dependent manner. Complementation of *lre* ovules with LRE orthologs showed distinct, donor-dependent effects: *AlyLRE* and *SiLRE* produced modest and variable improvements with *A. lyrata* pollen, whereas SiLRE consistently and markedly improved reception of *S. irio* pollen. Evolutionary analyses indicated relaxed purifying selection in the LRE lineage relative to its paralog *LLG1* and nominated residues 47 and 120 as candidates for functional divergence. Consistent with this, the Lineage II-associated R120T substitution enhanced reception of *S. irio* pollen while partially reducing conspecific PTR. In addition, the ancestral-state E47P–R120G combination also improved heterospecific PTR without measurably compromising conspecific function. Together, these results indicate that LRE sequence diversification can modulate female-side compatibility with pollen tubes from different evolutionary lineages, potentially by altering how pollen tube-derived signals are sensed and transduced during reception.
