## Supplemental Table 1 for "*LORELEI* sequence variation modulates lineage-dependent pollen tube reception in Brassicaceae"

### Sheet: Legend
Table S1. Information on the genomes of the two Malvales and 25 Brassicales from which LRE and LLG1 orthologs were identified.

### Sheet: Table S1
Organism	Gene names	Genome CDS (or genomic)	Genome GFF for plants without a CDS genome	Genome source
Aethionema arabicum	A_arabicum	Ae.arabicum_v3.1_CDS_24932.fasta		Fernandez‐Pozo, N., Metz, T., Chandler, J. O., Gramzow, L., Mérai, Z., Maumus, F., Mittelsten Scheid, O., Theißen, G., Schranz, M. E., Leubner‐Metzger, G., & Rensing, S. A. (2021). Aethionema arabicum genome annotation using PacBio full‐length transcripts provides a valuable resource for seed dormancy and Brassicaceae evolution research. The Plant Journal, 106(1), 275–293. https://doi.org/10.1111…
Arabidopsis thaliana	A_thaliana	Athaliana_167_TAIR10.cds.fa.gz		Phytozome
Brassica rapa	B_rapa	BrapaFPsc_277_v1.3.cds.fa.gz		Phytozome
Bretschneidera sinensis	B_sinensis	GCA_018105755.1_ASM1810575v1_genomic.fna	gene_annotation.gff3	Liu, H.-L., Harris, A. J., Wang, Z.-F., Chen, H.-F., Li, Z.-A., & Wei, X. (2022). The genome of the Paleogene relic tree Bretschneidera sinensis: Insights into trade-offs in gene family evolution, demographic history, and adaptive SNPs. DNA Research, 29(1), dsac003. https://doi.org/10.1093/dnares/dsac003
Carica papaya	C_papaya	Cpapaya_113_ASGPBv0.4.cds.fa.gz		Phytozome
Capsella rubella	C_rubella	Crubella_474_v1.1.cds.fa.gz		Phytozome
Camelina sativa	C_sativa	CsativaAmes1043_810_v1.1.cds.fa.gz		Phytozome
Cleome violacea	C_violacea	Cviolacea_484_v1.1.cds.fa.gz		Phytozome
Descurainia sophioides	D_sophioides	Dsophioides_482_v1.1.cds.fa.gz		Phytozome
Eutrema salsugineum	E_salsugineum	Esalsugineum_173_v1.0.cds.fa.gz		Phytozome
Euclidium syriacum	E_syriacum	Esyriacum_483_v1.1.cds.fa.gz		Phytozome
Gossypium raimondii	G_raimondii	Graimondii_221_v2.1.cds.fa		Phytozome
Lunaria annua	L_annua	Lannua_476_v1.1.cds.fa.gz		Phytozome
Lepidium sativum	L_sativum	Lsativum_478_v1.1.cds.fa.gz		Phytozome
Malcolmia maritima	M_maritima	Mmaritima_477_v1.1.cds.fa.gz		Phytozome
Moringa oleifera	M_oleifera	MoringaV2.cds.fa		Chang, J., Marczuk-Rojas, J. P., Waterman, C., Garcia-Llanos, A., Chen, S., Ma, X., Hulse-Kemp, A., Van Deynze, A., Van de Peer, Y., & Carretero-Paulet, L. (2022). Chromosome-scale assembly of the Moringa oleifera Lam. Genome uncovers polyploid history and evolution of secondary metabolism pathways through tandem duplication. The Plant Genome, 15(3), e20238. https://doi.org/10.1002/tpg2.20238
Myagrum perfoliatum	M_perfoliatum	Mperfoliatum_583_v2.1.cds.fa.gz		Phytozome
Rorippa islandica	R_islandica	Rislandica_473_v1.1.cds.fa.gz		Phytozome
Sinapis alba	S_alba	Salba_584_v3.1.cds.fa.gz		Phytozome
Sisymbrium irio	S_irio	Sirio_903_vSiYm2s.cds.fa.gz		Phytozome
Schrenkiella parvula	S_parvula	Sparvula_574_v2.2.cds.fa.gz		Phytozome
Stanleya pinnata	S_pinnata	Spinnata_486_v1.1.cds.fa.gz		Phytozome
Thlaspi arvense	T_arvense	Tarvense_479_v1.1.cds.fa.gz		Phytozome
Theobroma cacao	T_cacao	Tcacao_523_v2.1.cds.fa.gz		Phytozome
Tarrenaya hassleriana	T_hassleriana	GCF_000463585.1_ASM46358v1_cds_from_genomic.fna	GCF_000463585.1_ASM46358v1_genomic.gff	Cheng, S., van den Bergh, E., Zeng, P., Zhong, X., Xu, J., Liu, X., Hofberger, J., de Bruijn, S., Bhide, A. S., Kuelahoglu, C., Bian, C., Chen, J., Fan, G., Kaufmann, K., Hall, J. C., Becker, A., Bräutigam, A., Weber, A. P. M., Shi, C., … Schranz, M. E. (2013). The Tarenaya hassleriana Genome Provides Insight into Reproductive Trait and Genome Evolution of Crucifers. The Plant Cell, 25(8), 2813–2…
Capparis spinosa	C_spinosa	C.spinosa.cds.fa		Wang, L., Fan, L., Zhao, Z., Zhang, Z., Jiang, L., Chai, M., & Tian, C. (2022). The Capparis spinosa var. Herbacea genome provides the first genomic instrument for a diversity and evolution study of the Capparaceae family. GigaScience, 11, giac106. https://doi.org/10.1093/gigascience/giac106
Tropaeolum majus	T_majus	Tropeaeolum_majus_v1.cds.fasta		Friedhoff, R., Wittstock, U., & Pucker, B. (2024). Genome sequence of the medicinal plant Tropaeolum majus provides insights into flavonoid biosynthesis. bioRxiv. https://doi.org/10.1101/2024.11.01.621629
