## Supplemental Table S2 for "*LORELEI* sequence variation modulates lineage-dependent pollen tube reception in Brassicaceae"

### Sheet: Legend
Table S2. Sequences of LRE and LLG1 orthologs used to generate the phylogenetic tree of LRE and LLG1.

### Sheet: Table S2
Organism membership	Gene clade or grade	Gene names	Gene names with full genera names	Gene ID as annotated in respective genome	Genes with identical sequences	Sequence length (bp)	Sequence
Brassicaceae	LRE	A_thaliana_AT4G26466_LRE	Arabidopsis_thaliana_AT4G26466_LRE	AT4G26466		498	ATGGAGCTGATATTATTATTCTTCTTTCTGATGGCACTGTTGGTATCTCTCTCCTCTTCAAGTTCCATATCGGATGGTGTGTTTGAATCACAAACCTCGGTTAGTGGAAGGAACCTTCGTCATGCCAAGAAAAAATGTGAAGTGAACTTTGAGTATATGGACTACAAGGTCTTGACAAAGAGGTGCAAAGGTCCAGCGTTTCCAGCCAAAGAATGTTGCTCTGCTTTTAAAGAATTTGCATGTCCTTACGTGAGTCAGATCAACGACATGAATAGTGATTGTGCACAGACAATGTTCAGCTACATGAATATTTATGGAAACTACCCTACTGGCCTTTTCGCTAACGAGTGCAGAGAAAGGAAAGATGGGCTTGTTTGCCCTTTACCACCTCTCTATTCA…
Brassicaceae	LRE	C_rubella_Carub.0007s1446	Capsella_rubella_Carub.0007s1446	Carub.0007s1446		492	ATGGAACTGACATTATTATTCCTTGTGATAGCATTGTTGATGATATCTCTATCCACTTCAAGTTCCATCTCGGATAACGTGTTCGAATATCAGACCTCGGTTAGTGGAAGGAATCTCCTTCATGCCAAGAAAAAATGTGAAGTTAACTTTGAGTATATGGACTACAAGGCCTTGACAAGGCGGTGCAAAGGTCCACCGTTTCCAGCCAAAGAATGTTGCTCGGCGTTTAAAGAGTTTGCATGTCCTTACGCGAGTGAGGTCAATGACATGAATAGTGATTGTGCACAGACAATGTTCAGCTACATGAATATTTACGGCAACTACCCTACTGGTCTTTTTGCTAACGAGTGCAGAGAAAGGAGGGACGGGCTTGTTTGCCCTATACCACCTCTCTATTCA…
Brassicaceae	LRE	C_sativa_CsAmes1043.11G136200	Camelina_sativa_CsAmes1043.11G136200	CsAmes1043.11G136200		504	ATGGAGCTGACATTATTATTTCTTCTGATAGCATTATTATTGATATCTCTCTCCACTTCGAGTTCCATCTCGGATAACGTGTTCGAATGTCAGACCTCGGTTAGTGGAAGGAACCTTCTTCATGCCAAGAAAAAATGTGAAGTTAACTTTGAGTATCTGGACTACAAGGTCTTGACAAGGCGGTGCAAAGGTCCAGCGTTTCCAGCTAAAGAATGTTGTTTGGCGTTTAAAGAGTTTGCATGTCGTTATGCGACTGAGATCAACGACATGAATAGTGATTGTGCACAGACAATGTTCAGCTACATGAATATTTACGGTAACTACCCTCCTGGTCTTTTCGCTAACGAGTGCAGAGAAAGGAAAGATGGACTTGTTTGCCCTATACCACCTCTCTATTCA…
Brassicaceae	LRE	C_sativa_CsAmes1043.12G140500	Camelina_sativa_CsAmes1043.12G140500	CsAmes1043.12G140500		507	ATGGAGCTGACATTATTATTATTCCTTCCGATAGCATTATTATTGATATCTCTCTCCACTTCGAGTTCCATCTCGGATAACGTGTTCGAATGTCAGACCTCGGTTAGTGGAAGGAACCTTCTTAATGCCAAGAAAAAATGTGAAGTTAACTTTGAGTATATGGACTACAAGGTCTTGACAAGGCGGTGCAAAGGCCCAGCGTTTCCAGCTAAAGAATGTTGTTTGGCGTTTAAAGACTTTGCATGTCGTTACGCGATTGAGATCAACGACATGAATAGTGATTGTGCCCAGACAATGTTCAGCTACATGAATATTTACGGTAACTACCCTCCTGGTCTTTTCGCTAACGAGTGCAGAGAAAGGAAAGATGGACTTGTTTGCCCTATACCACCTTTCTAT…
Brassicaceae	LRE	C_sativa_CsAmes1043.10G131800	Camelina_sativa_CsAmes1043.10G131800	CsAmes1043.10G131800		507	ATGGAGCTCACATTATTATTATTCCTCCCGATAGCATTATTATTGGTATCTCTCTCCACTTCGAGTTCCATCTCGGATAACGTGTTCGAATCTCAGACCTCGGTTAGTGGAAGAAACCTTCTTAATGCCAAGAAAAAGTGTGAAGTTAACTTTGAGTATCTGGACTACAAGGTCTTGACAAGGCGGTGCAAAGGTCCAGCGTTTCCAGCTAAAGAATGTTGTTTGGCGTTTAAAGAGTTTGCATGTCGTTACGCGACTGAGATCAACGACATGAATAGTGATTGTGCACAGACAATGTTCAGCTACATGAATATTTACGGTAACTACCCTCCTGGTCTTTTCGCTAACGAGTGCAGAGAAAGGAAAGATGGACTTGTTTGCCCTATACCACCTTTCTAT…
Brassicaceae	LRE	M_maritima_Mamar.0018s0171	Malcolmia_maritima_Mamar.0018s0171	Mamar.0018s0171		501	ATGGAGCTAACATTATTATTATTCCTTCTGATAGCATCATTGGTATCTCTCTCCTCTCCGAGTTCAATCTCAGATAATGTGTTCGAATCTCAGACTTCGGTTAGTGGAAGGAACCTCTTTCATGCCAAAAAAAAATGTGAAGTGAACTTCGAGTACATGGACTACAAGGTCCTGACAAAGCGGTGCAAAGGTCCAGCTTTTCCACCCAAAGAATGTTGCTCGGCGTTTAAAGAGTTCGCATGTCTTCACGTGAATGAGATCAACGACATACATAGCGACTGTGCACAGACAATGTTCAGCTATATTAATATTTACGGAAACTACCCTCCTGGTCTTTTCGCTCACGAGTGCAGAGAAAGGAAAGATGGACTTCTTTGCCCTTCACCACCTCTCTCTTCA…
Brassicaceae	LRE	M_maritima_Mamar.0002s0274	Malcolmia_maritima_Mamar.0002s0274	Mamar.0002s0274		498	ATGGAGCTGACATTATTATTCCTTATGATAGCATCATTGATATCTCTCTCCTCTTCAAGTTCAATCTCAGATAATGTGTTCGAATCTCAGACTTGGGTTAGTGGAAGGAACCTCTTTCATGCCAAGAAAAAATGTGAAGTGAACTTCGTGTATATGGACTACAAGGTCCTGACAAAGCGGTGCAAAGGTCCAGCTTTTCCGGCCAAAGAATGTTGCTTAGCGTTTAAAGAGTTCGCATGTGTTCACGTGAATGAGATCAACGACATGCATAGCGACTGTGCACAGACAATGTTCAGCTATATTAATATTTACGGAAACTACCCTATTGGTCTTTTCGCTCACGAGTGCAGAGAAACGAAAGATGGACTTCTTTGCCCTTCACCACCTCTATCTTCACCA…
Brassicaceae	LRE	D_sophioides_Desop.0248s0199	Descurainia_sophioides_Desop.0248s0199	Desop.0248s0199		456	ATGGAGCTGATATTATTATTCCTTCTGATGGCATTATTGTTATCTCTTTCCTCTTCAACTTCCATCTCGGAAAGTGTGTTCGAATCTCATACCTGGGTTAGTGGAAGTAACCTCCTTCATGCCAAGAAAAAGTGTAATGTGAACTTTGAGTATATGGACTACAAGGTGTTGACAAGGCGATGCAAAGGAGTAGCATGTCCTTACGTGAATGAGATCAACGACATGAATAGTGACTGTGCACAGACAATGTTCAGCTACATAAATATTTATGGAAACTACCCTACTGGTCTATTAGCTAACGAGTGCAAAGAAAGGAAAGATGGACTTGTTTGCCCTTTACCACCTCTCAATTCACCATACCTAAACGCCTCAACCGCAAATTCGACCGATCCTCGTCTC…
Brassicaceae	LRE	A_linifolium_Alyli.0221s0014	Alyssum_linifolium_Alyli.0221s0014	Alyli.0221s0014		498	ATGGAGCTGATAGTATTATTCCTTCTGATGGCATTATTGTTATCTCTTTCCTCTTCAACTTCCATCTCGGAAAGTGTGTTCGAATCTCATACCTGGGTTAGTGGAAGTAACCTCCTTCATGCCAAGAAAAAGTGTAATGTGAACTTTGAGTATATGGACTACAAGGTGTTGACAACGCGATGCAAAGGTCCAGCGTTTCCAGCAGAACAATGTTGCTCGGCGTTTAAGGAGTTAGCATGTCCTTACGTGAATGAGATCAACGACATGAATAGTGACTGTGCACAGACAATGTTCAGCTACATAAATAATTATGGAAACTACCCTACTGGTCTATTAGCTAACGAGTGCAAAGAAAGGAAAGATGGACTTGTTTGCCCTTTACCACCTCTCAATTCACCA…
Brassicaceae	LRE	A_linifolium_Alyli.0022s0186	Alyssum_linifolium_Alyli.0022s0186	Alyli.0022s0186		459	ATGGAGCTGATATTATTATTCCTTCTGATGGCATTATTGTTATCTCTTTCCTCCTCAACTCCCATCTCGAAAAGTGTGTTCGAATCTCATACCTGGGTTAGTGGAAGTAACCTCCTTCATGACAAGAAAAAGTGTAATGTGAACTTTGAGTATATGGACTACAAGGTGTTGACAAGGCGATGCAAAGGTCCAGCGTTTCCAGCCGAACAATGTTGCTCGGCGTTTAAGGAGTTAGCATGTCCTTACACAATGTTCAGCTACATAAATATTTATGGAAACTACCCTACTGGTCTATTAGCTAACGAGTGCAAAGAAAGGAAAGATGGACTTGTTTGCCCTTTACCACCTCTCAATTCACCATACCTAAACGCCTCAACCGCAAATTCGACCGATCCTCGT…
Brassicaceae	LRE	R_islandica_Roisl.0022s0303	Rorippa_islandica_Roisl.0022s0303	Roisl.0022s0303		483	ATGGAGCTTACATTATTATTCCTTCTGATAACATTATTGGCATCTCTCTCCTCCTCAAGTTCCATCTCGCATAATGTGTTCGAATCTCAGACCTCGGCTAGTGGAAGGAACCTCCTTCATGCCAAGAAAAAATGTGAAGTGAATTTTGAGTATATGGACTACAAGGTGATGACAAGGCGGTGCAAAGGTCCAGCGTTTCCAGCCAAAGAATGTTGCTCAGCGTTTAAAGAGTTTGCATGTCCTTACGTGAATGAGATCAACGACATGAATAATGACTGTGCTCAGACAATGTTCAGCTACCTGAATATTTACGGAAACTACCCTCCTGGTCTTTTCGCTAATGAGTGTAAAGAAAGGAAAGATGGACTTGTTTGCCCTCTACCACCTCTCTCTTCACCA…
Brassicaceae	LRE	D_sophioides_Desop.0243s0299	Descurainia_sophioides_Desop.0243s0299	Desop.0243s0299		486	ATGGAGCTGACATTATTATCCCTTCTGATAGCATCATTGTTATCTCTCTCTTCCTCAAGTTCCATCTCAGATAATGTGTTCGAATCTCACACCTCGTTTAGTGGAAGGAACCTCTTACATGCCAAAAAAAAATGTGAAGTGAACTTTGAGTATATGGACTACAAGGTGATCACAAGGCGGTGCAAAGGTCCAGCGTTTCCAGCCGAAGAATGTTGCACAGCGTTTAAAGAGTTTGCATGTCCTTACGTGAATGAGATCAACGACATGAATAGTGACTGTGCACAGATAATGTTCAGCTACTTGAATATTTACGGAAACTACCCTCCTGGTGTTTTCGCTAACGAGTGCAAAGAAAAGAAAGATGGACTTGTTTGCCCTTTACCACCTCTCAGTTCACCA…
Brassicaceae	LRE	L_sativum_Lesat.0107s0082	Lepidium_sativum_Lesat.0107s0082	Lesat.0107s0082		417	ATGGAGCTGGATAATAAGTTGATATTATTATTCTTTGGAATGACATTGTTGGTATCTTTCTCCTCTTCAAGTTCCATCTCTGATAGTGTGTTCGAAGCTCAAACCTCGGTGAGTGGAAGGAAACTCCTTCATGCCAAAAAACATCCTGAATCCTCTTTTCTGATGCTTGGATTTGAATGTGAAGTGAACTTTGAGTTTATGAACTACAAGGTGATGACCAGGCAATGCAAAGGTCCAAAGTTACCAGCCAAAGAATGTTGCTCAGCGTTTAAAGAGTTTGCTTGTCCTTACGTGCATCAGATCAACGACATGACTACAAACTGTGCACAAACAATGTTCAGCTACATGAACGTTTATCCTCGTGGCCTTTTCGCTAATGAGTGCAAAGAGACGAAAACT…
Brassicaceae	LRE	L_sativum_Lesat.0032s0382	Lepidium_sativum_Lesat.0032s0382	Lesat.0032s0382		507	ATGGAGCTGAATCAGCTGATATTATTATTCTTTGGAATGGCATTATTGGTATCTTTTTCCTCTTCAAGTTCCATCTCGGACAGTGTGTTCGAAACTCAAACCTCGGTGAGTGAAAGGAGACTCCTTCATGCCAAAAAACAATGTGAAGTGAACTTTGAGTTTATGGACTACAAGGTGATGACCAGTCGATGCAAAGGTCCAGTGTTTCCAGCCAAAGAATGTTGCTCGGCGTTTAAAGAGTTTGCTTGTCCTTACGTGCATCAGATCAATGACTTGACTACTAACTGTGCACAGACAATGTTCAGCTACATGAACGTTTACGGTAACTATCCTCGTGGTCTTTTCGCTAATGAGTGCAAAGAGACGAAAACTGGACTTGTTTGCCCTAAATCACCTCTC…
Brassicaceae	LRE	T_arvense_Thlar.0001s0197	Thlaspi_arvense_Thlar.0001s0197	Thlar.0001s0197		480	ATGGAGCTAAAATTCTCATTTCTTCTGATGGCATTATTGGTAACTCTCTCCTCTTCAACCTCCATATCGGATAGTGTGTTCGAATCTCAGACGTCGGTTAGTGGAAGGAACCTACTTGCAATGAAAAAATGTGAAGTGAATTTTGAGAGTATGAACTACACAGGGATGATAAATCAGTGCAGAGGACCGGGGTTTCCAGCGAAAGAATGTTGCTCGGCGTTTAAAGAGTTTGCATGTCCTTTCGTGAATCAGATCAACGACAGGAGTAGTGACTGTGCAAAGACAATGTTCAGCTACTTGAACGTTTACGGAAAGTACCCTCCTGGTCTTTTTGCTAACGAGTGCAAAGAAAGGAAAGATGGAATTGTTTGTCCTTCTTCTCCACATTCTCCGACCATC…
Brassicaceae	LRE	E_salsugineum_Thhalv10011128m.g	Eutrema_salsugineum_Thhalv10011128m.g	Thhalv10011128m.g		381	AGTGTGTTAGAATCTCATACCTCGTTTACTGGAAGGTGTCTACTTCATGCCAAGAAAAAATGTGAAGTGAATTTCGAGTATATGAACTACACGGTCATGACAAAAGGGTGGAAAGGTCCGGCGTTTTCAGCGAAAGAATGTTGTTCAGCGTTTAAAGAGTTTGCATGTCCTTACACGAATCAATTCAACGACATGAATAGTGACTGTGCAAAGACAATGTTCAGCTACACGAATATTTATGGAAACTATCCTACTGGGTTTTTCGCTAATGAATGCGAAGAAACGAAAGATGAACTTGTTTGCCCTCCTCCACCTCCCAGTTCACCAAGCCTAAATGCCTCAACCGCTGATTCACCGCTCCTGGATTCATCACTCTGTTGA
Brassicaceae	LRE	E_salsugineum_Thhalv10011146m.g	Eutrema_salsugineum_Thhalv10011146m.g	Thhalv10011146m.g		411	ATGGTTATATTATTATCTATTGATTCGCTTTCTGTAGATAGTGTGTTGGAATCTCAGACCTCGGTTACTGGAAGGAGCCTACTTCATGCCAAGAAAAAATGTGAAGTGAACTTCGAGTATATGAACTACATGGCCATGACAAAACGGTGCAAAAGTCTGGCATTTCCAGCGAAAGAATGTTGCTCGGCGTTTAAAGAGTTTGCATGTCCTTATGCGAATCAAATCAACGACATGAATAATGATTGTGCAAAGACAATGTGCAAAGAAATGAAAGATGGACTTTTTTGCCCTCCTCGACCTCTCAGTTCACCAAGCCTAATAAACACCTCAACTGCTGTTTTGACCGCTCCTGAATTCATCATGCTGTTAATCTCTGCTATGACCGCTGTTTTGACATTT…
Brassicaceae	LRE	E_salsugineum_Thhalv10026838m.g	Eutrema_salsugineum_Thhalv10026838m.g	Thhalv10026838m.g		504	ATGGAGCTAAAATTATTATTTCTTCTGATGGCACCATTGATAACTTTTTCCTCATCAAGTTCCATATCGGATAGTGTGTTAGAATCTCAGACTTCGGTTACAGTTGCTGGAAGAAGCCTACTTTCTGCCAAAAAAGAATGTGAAGTGAACTTCGAGTATATGAACTATACGACCATGACAAAACGGTGCAAAAGTCCAGCGTTTCCAGCGAAAGAATGTTGCTCCGCGTTTAAAGAGTTTGCATGTCCCTACGCCATTCAAATAAATGACATGAATAGTGACTGTGCAAAGACAATGTTCAGCTACATGAACATTTACGGAAACTATCCTACTGGTCTTTTTGCTAACGAGTGCAAAGAAACAAAAAATGGACTTATTTGCCCTCCTCCACCTCTCAGT…
Brassicaceae	LRE	E_salsugineum_Thhalv10011088m.g	Eutrema_salsugineum_Thhalv10011088m.g	Thhalv10011088m.g		450	ATGGAGCTAAAATTATTATTTCTTCTGATGACATCATTGGTAACTCTCTCCTCGTCAAGTTCTATATCGGATAGTGTGTTGGAATCTCAAACATCAGTTACTGAAAGGAGCGTACTTCATACCAAAAAAAAATGTGAGGTGAACTTCGAATATATGAACTACACAGCCATGACAAAACGGTGCAAAGGTCCGGCGTTTCCAGCGAAAGAATGTTGCTTGGCGTTTAAAGAGTTTGCATGTCCGTACGCGAATCAAATCAATGATATGAATAGTGACTGTGCAAAGACAATGTTCAGTTACATGAACATTTATGGAAACTATCCTACTGGGCTTTTTGCTAACGATTCACTAAGCCTAAACGCCTCAACCGCTGATTCGACTGCTCCTAGGCTCATCACA…
Brassicaceae	LRE	M_perfoliatum_Myper.0006s0438	Myagrum_perfoliatum_Myper.0006s0438	Myper.0006s0438		492	ATGGAGCTCATATTATTTTTCCTTGCATCATTGGTATATCTCTCCGCTACAAGTTCCATCTCGGATGGTGTGTTTGAATCTCAGAGCTCGGTCAGTGGAAGAAACCTACTTCATTCCAAGAAAAAATGTGAAGTGAACTTTGAGTATATGAACTACACGGTTATGACGAGACGGTGCAAAGGTCCGGCGTTTCCAGCGAAAGAATGTTGCTCGGCGTTTACAGAGTTTGCATGTCCTTACGCGAATCAAATCAACGACATGAATAGTGACTGTGCAAACACAATGTTCAGCTACATGAACATTTACGGAAACTATCCTCCTGGTCTCTTCGCCAACGAGTGCAAAGACACGAAAGATGGACTTGTTTGCCCTTCTCCACCTCTCGGTTCACCAAACCTA…
Brassicaceae	LRE	B_rapa_Brara.K00139	Brassica_rapa_Brara.K00139	Brara.K00139		468	ATGGAGGTAAAACTATTTTTCCTTCTGATAGCATTATTGGTGACTCTCTCATCTTCAAATTCCTTATCAAATATTGTGTTCAAATCTCAAACATCGATTAGTGGAAGGAACTTACTTAATGCCAAAAAACAATGTGAAGTGGACTTTGAGAGTAAAAACTACACGGATCTAACGAGACAGTGTAGAGGTCCGACGTATCCAGCGACAGAATGTTGCGCGGCGTTTAAACAGTTTGCATGCCCTTACGCACATCAAATCAACGACTTGAATACTGACTGTGCCAAGGTAATGTTCAGCTACATCACCGTTCATGGTAACTATCCACTTGGCCTTTTCGCCAGCGAGTGCAAAGAAACGAAAGTGGGACTCGTTTGCCCTTCTCCACCTCGCGTTTCAGCC…
Brassicaceae	LRE	S_alba_Sialb.0632s0048	Sinapis_alba_Sialb.0632s0048	Sialb.0632s0048	S_alba_Sialb.0066s0133	462	ATGGAGATAAAACTGTTTCTTCTTCTGATGGCATTATTGGTGACTTTCTCATCTTCAAGTTCCATATCGAATAGTGTGTTCGAATCTCAGACATCGGTTAGTGGAAGCAACCTACTTAATGCCAAGAAACAATGTGAAGTGGACTTTGAGAGCAAGAACTACACGGATCTGAAGAGACAGTGTAGAGGTCCGACGTATCCAGCGAAAGAATGTTGCTGGGCGTTTAAACAGTTTGCATGTCCTTACGTGAATCAAATCAACGACTTGAATACTGACTGTGCCAAGATAATGTTCAGCTACATCACCGTTCACGGTAACTATCCACTCGGTCTTTTCGCCAACGAGTGCCAAGATACGAAAGAGGGACTTGTTTGCTCTTCTCCACCTCACGCTTCAAAC…
Brassicaceae	LRE	S_parvula_Sp7g24390	Schrenkiella_parvula_Sp7g24390	Sp7g24390		495	ATGGAGCTAAATTTATTATTCCTTCTGATAACATTATTGGTGACTCTCTCCTCTTCAAGTAACATATCGAATAGTGCGTTTGAATCTCAGAGCTCGGTTCGTGGAAGGAAACTACTTCATGCCAAGAAAAAATGTGAAGTGAACTTTGAGTATATGAACTACACTGTGATGACTAGACGATGTAAAGGTCCGGCGTATCCAGCGGAAGAATGTTGCTCGGCGTTTAAAGAGTTTGCATGTCCTTACGTGAATCAAATCAACGACATGAACAGTGACTGTGCAAAGACAATGTTCAGCTACATGAACATCTACGGAAACTATCCTGCTGGTCTCTTCGCCAACGAGTGCAAAGACACGAAAGACGGACTTGTTTGTCCTTCTCCACCTATCAATTCACCG…
Brassicaceae	LRE	S_irio_Si-s2159-02300	Sisymbrium_irio_Si-s2159-02300	Si-s2159-02300		597	ATGGAGGTGAAATTGTTAATCCTTCTGATGGCATTATTGGTGACTCTCTCCTCTTCAAGTTCCATATCGAATAGTGTGTTCGAATTTCAGACCTCGGTTACTGGAAGGAACCTACTTCATGCCATGAAAAATTCTATTGATATCATTATTTTCTACGGGAAACTTCTAAATTCTATGTCCTATCCATTGAAATTGGTTATCTGGTTCGGGTTAAACTCTGATAGGATCGAATGTGAAGTGAACTTTGAGTATATGAACTATACCGTGATGACGAGACGGTGTAAAGGTCCGGCGTTTCCAGCGAAAGAATGTTGCTCGGCGTTTAAAGAGTTTGCATGTCCTTACGTGAATCAAATCAACGACATGAACAGTGACTGTGCAAAGGTAATGTTCAGCTAC…
Brassicaceae	LRE	S_pinnata_Stapi.0340s0008	Stanleya_pinnata_Stapi.0340s0008	Stapi.0340s0008		486	ATGGAGGTAAAATTGTTATTCCTTCTGATGGCATTATTGGTGACTCTCTCCCTATCGAATAGTGTGTTCGAATTTCAGACCTCGGTTAGTGGAAGGAACCTACTTCATGCCAAGAAAAAATGTGAAGTGAACTTTGAGTATATGAACTATACCGTGATGACGAGACGGTGTAAAGGTCCGGCGTTTCCAGCGAATGAATGTTGCTCGGCGTTTAAAGAGTTTGCATGTCCTTACGTGAATGAAATCAACGACATGAACAGTGACTGTGCAAAGACAATGTTCAGCTACATGAACATTTATGGAAACTATCCTCCTGGTCTCTTCGCAAACGAGTGCAAAGACACGAAAGATGGACTTGTTTGCCCCTCTCCACCTCTCGGTTCACCAAACCTTAACGGC…
Brassicaceae	LRE	S_pinnata_Stapi.0340s0009	Stanleya_pinnata_Stapi.0340s0009	Stapi.0340s0009		234	ATGAACAGTGACTGTGCAAAGACAATGTTCAGCTACATGAACATATACGGAAACTATCCTCCTGGTCTCCTCGCAAACGAGTGCAAAGACACGAAAGATGGACTTGTTTGCCCTTCCCCACCTCTCGGTTCACCAAACCTAAACGGCTCAACCGCTGATTCGACCGCTCCTCATCATATTACGCTGCTGATCTTTGCCGCAACCGCTATTGTGGCATTTCTAGTGTTATCTTAG
Brassicaceae	LRE	E_syriacum_Eusyr.0007s0497	Euclidium_syriacum_Eusyr.0007s0497	Eusyr.0007s0497		498	ATGGGGCTAAAACTAGTAATCCCTCTAGTGGCATTATTTGTATCTCTTTCCTCTTCAAATTTTATCTCAGATCGCGTGTCTCAATCTCAAACATTGATTAGTAGAAGGAACCTGCATGATGCCAAGAAAAAATGCAAAGTCAATTTTGAGTATATGGACTACAAAGTGATCACAAGGAGATGCAAAGGTCCGGCTTTTCCAGCCAGGGAATGTTGTTCAGCGTTTAAGGAGTTTGCATGTCCTTACGTGAATGAGATCAATGACATGAATAGTGATTGTGCAACGATAATGTTTAGCTACATGAACATTTACGGAAATTATCCTCCTGGTCTTTTTGCCAATGAGTGCAAAGAAAGGAAAGATGGACTTGTTTGCCCTTCTCCACCTCTATATTCACCT…
Brassicaceae	LRE	L_annua_Luann.0017s0034	Lunaria_annua_Luann.0017s0034	Luann.0017s0034		495	ATGGAGCTGAAATTATTATTCCTTGTGATGCCATTGTTGGTATCTCTCTCCTCTACAAGTTTCATCTCGGATCGTGTGTTCGAATCTCAGACCTCGGTTACTGGAAGGAACCTCCTTCATGGCAAGAAAAAATGTGAAGTGAGTTTTGAGTATATGGACTACAAGGTGATGACAAGGCGGTGCAAAGGTCCGGCGTTTCCAGCGAAAGAATGTTGCTCGGCGTTTAAAGAGTTTGCATGTCCTTACGTTAATCAGATCAACGACATGAACAGTGACTGTGCAAAGACAATGTTCAGTTACATGAACATTTATGGAAACTATCCTCCTGGCCTTTTCGCTAACGAGTGCAAAGATACCAAATATGGACTTGTTTGTCCTTCTCCACCTCTCTATTCACCA…
Brassicaceae	LRE	A_arabicum_Aa31LG5G11810	Aethionema_arabicum_Aa31LG5G11810	Aa31LG5G11810		474	ATGGAACTTAAATTCTTCTTCCTTCTAATTTCAACGTTCCTATCTCTCTCCTCTTCAGAATCACAAAATTGGGTCACGGGGAGGAACCTTCTTCAAACCAAGAAAAAATGTGAAGTGAACTTTGAGTATATGGATTACAATGTAATGAAAAGGCAATGTAAAGGTCCAAAATTTCCAGCAAAAGAATGTTGTGAGGCGTTTAAAGAGTTTGCTTGTCCTTATGCTAAAGAGATTAATGATATGAGCAGTGATTGTTCAAGAACTATGTTCAGTTACATGAACCGTTACGGTAATTACCCTCCTGGTCTTTTTGCTAATGAATGCAAAGAAACAAGACATGGACTTATTTGCCCCTCTCATCTTTCACCCACCTTAAACGCTACCGTTTCAATTGCCACC…
Brassicaceae	LLG1	A_thaliana_AT5G56170_LLG1	Arabidopsis_thaliana_AT5G56170_LLG1	AT5G56170		507	ATGGAGCTCCTCTCTAGAGCTCTTTTCTTCTTTCTTCTACTCTCAGTTCTTTCTTCTTTCTCTTCTTCAAGTTTCATTTCAGATGGGGTCTTCGAATCTCAGAGTTTGGTTCTTGGCAGAAACTTGCTTCAGACCAAGAAAACATGTCCTGTGAACTTTGAGTTTATGAACTACACGATCATAACCAGCAAATGCAAAGGTCCCAAATACCCACCAAAAGAATGTTGTGGCGCCTTCAAGGACTTTGCGTGTCCTTACACTGACCAGCTCAACGACCTGAGCTCGGATTGTGCAACCACTATGTTCAGTTACATCAATCTCTATGGAAAATACCCGCCTGGACTTTTCGCTAACCAGTGCAAAGAAGGTAAAGAAGGTCTCGAATGCCCTGCCGGATCC…
Brassicaceae	LLG1	M_maritima_Mamar.0001s0170	Malcolmia_maritima_Mamar.0001s0170	Mamar.0001s0170		513	ATGGAGCTCAACTTTCTCTCTAGAGCTCTCTTCTTCTTTCTTCTACTCTCAGTGCTTTCTTCTTTCTCCTCTTCAAGTTTCATCTCAGATGGTGTGTTCGAATCTCAGAGTTTGGTTATTGGAAGAAACCTGCTTCAGACCAAGAAACCATGTTCTGTGAACTTTGAGTTTATGAACTACACGGTCATAACCAGCAAATGTAAAGGTCCCAAATACCCACCAAAGGAATGTTGCGGCGCCTTCAAGGACTTTGCTTGTCCTTACACTGAACAGCTCAACGACCTGAGCACAGAATGTGCAACCACTATGTTTAGTTACATCAATCTCTATGGTAAATACCCGCCTGGACTTTTCGCTAACCAGTGCAAAGAAGGCAAAGAAGGTCTCGAATGCCCTGCC…
Brassicaceae	LLG1	D_sophioides_Desop.0070s0136	Descurainia_sophioides_Desop.0070s0136	Desop.0070s0136		513	ATGGAGCTCAACTTCCTCTCTAGAGCTCTTTTCTTCTTTCTCCTACTTTCTTTACTTTCCTCTTTCTCATCTTCAAGTTTCATCTCAGATGGTGTGTTCGAATCTCAGAGTTTGGGTCTTGGAAGAAACCTGCTTCAGACCAAGAAACCATGTCCTGTCAACTTTGAGTTTATGAACTACACGGTCATAACCAGCCGATGCAAAGGTCCCAAATACCCACCAAAGGAATGTTGTGCCTCCTTCAAGGACTTCTCGTGTCCTTACGCCGATGAGCTCAACGACCTCAGCACAGATTGTGCAACCACTATGTTCAGCTACATCAATCTCTACGGAAAATACCCGCCTGGACTTTTCGCTAACCAGTGTAAAGAAGGCAAAGAAGGTCTAGAATGCCCTTCT…
Brassicaceae	LLG1	C_rubella_Carub.0008s1649	Capsella_rubella_Carub.0008s1649	Carub.0008s1649		507	ATGGAGCTCAACTTCCTCTCTAGAGCTCTCTTTTCCTCTCTTCTACTACTCTCTCTGTTCTCTTCTTTCTCATCTTCAAGTGTCATCTCAGATGGTGTGTTCGAACCTCAGAGTTTGGGTACTGGAAGAAACCTGCTTCAGTCCAAGAAAACATGTCCTGTGAACTTCGAGTTTATGGACTACAAGATCATAACTGACAAATGCAAAGGTCCCAAATTCCCACCAAAGGAATGTTGCGCCGCCTTCAAGCAATTTTCCTGTCCTTACGCTGACGAACTCAACGACCTTAGCAATGATTGTGCAACCACTATGTTCAGTTACATCAATCTCTATGGTAAATACCCGCCTGGACTTTTCGCTAACCAGTGTAAAGAAGGCAAAGAAGGTCTTGAATGCCCC…
Brassicaceae	LLG1	C_sativa_CsAmes1043.11G457000	Camelina_sativa_CsAmes1043.11G457000	CsAmes1043.11G457000		516	ATGGAGCTCAACTTCCTCTCTAGAGCTCTCTTCTTCTTCTTTCTTCTACTTTCTCTTCTTTCTTCTTTTTCATCTTCAACTGTCATCTCAGATGGTGTCTTCCAATCTCAGAGTTTGGGTACTGGAAGAAACCTGCTTCAGACCAAGAAACCTTGTCCTGTGAACTTTGAGTTTATGAACTACAAGATCATAACCGAAAAATGCAAAGGTCCCAAATTCCCACCAAAGGAATGCTGCGCTGCCTTCAAGGAGTTTTCTTGTCCTTACGCTGACAAGCTCAACGACCTTAGCACAGATTGTGCTACCACTATGTTCAGTTACATCAATCTTTATGGTAAATACCCGCCTGGTCTTTTCGCTAACCAGTGTAAAGAAGGCAAAGAAGGTCTTGAATGCCCC…
Brassicaceae	LLG1	C_sativa_CsAmes1043.02G172100	Camelina_sativa_CsAmes1043.02G172100	CsAmes1043.02G172100		507	ATGGAGCTCAACTTCCTCTCTAGAGCTATCTTCTTCTTCTTTCTTCTACTTTCTCTTTTTTCTTCTTTCTCATCTTCAACTGTCATCTCAGATGGTGTCTTCCAATCTCAGAGTTCGGTTACCGGAAGAAACCTGCTTCAGACCAAGAAACCATGTCCTGTGAACTTTGAGTTTATGAACTACAAGATCATAACCGACAAATGCAAAGGTCCCAAATTCCCACCAAAGGAATGTTGCGCTGCCTTCAAGGAATTTTCTTGTCCTTACGCTGACGAGCTCAACGACCTTAGCACAGAGTGTGCTACCACTATGTTCAGTTACATCAATCTCTATGGTAAATACCCGCCTGGTCTTTTCGCTAACCAGTGTAAAGAAGGCAAAGAAGGTCTTGAATGCCCC…
Brassicaceae	LLG1	C_sativa_CsAmes1043.18G132200	Camelina_sativa_CsAmes1043.18G132200	CsAmes1043.18G132200		510	ATGGAGCTCAACTTCCTCTCTAGAGCTATCTTCTTCTTCTTTCTTCTACTTTCTCTTTTTTCTTCTTTCTCATCTTCAACTGTCATCTCAGATGGTGTCTTCCAATCCCAGAGTTCGTTTACCGGAAGAAACCTGCTTCAGACCAAGAAACCATGTCCTGTGAACTTTGAGTTTATGAACTACAAGATCATAACCGACAAATGCAAAGGTCCCAAATTCCCACCAAAGGAATGTTGCGCTGCCTTCAAGGAGTTTTCTTGTCCTTACGCTGACGAGCTCAACGACCTTAGCTCAGATTGTGCTACCACTATGTTCAGTTACATCAATCTTTATGGTAAATACCCGCCTGGTCTTTTCGCTAACCAGTGTAAAGAAGGCAAAGAAGGTCTTGAATGCCCC…
Brassicaceae	LLG1	R_islandica_Roisl.0039s0077	Rorippa_islandica_Roisl.0039s0077	Roisl.0039s0077		402	ATGGAGCTAACCTTTCTGTCTAGAGCTCTTTTCTTCTTTCTTTTACTGTCAGTAATTTCATCTTTCTCATCTTCAAGTTTCATCTCAGATGGTGTGTTCGAATCTCAGAGTTTGGTTATTGGAAGAAACCTGCTTGAGACCAAGAACACATGTCCTGTGAACTTTGAATTTATGAACTACACAGTCATAACAAGCCAATGCAAAGGTCCCAAATACCCACGAAAGAAATGTTGCAGTGCCTTCAAGGACTTTGCGTGTCCTTATGCTGATTACCTCAACGACTTGAGCACAGATTGTGCAACCACTATGTTCAGTTACATCAATCTCTATGGCAAATACCCGCCTGGACTTTTCGCTAACGTGTGTAAACGAGGCAAAGAAGGTCTCGAGTGCCCCACT…
Brassicaceae	LLG1	R_islandica_Roisl.0080s0710	Rorippa_islandica_Roisl.0080s0710	Roisl.0080s0710		660	ATGTTTAAATATGTCATCAACCTCTTATATATAACTTTATTTTATGTCATCTATTATCTCTCTCTCTCATTTTGGTGGTTCGCCATAGCCTCGTCGTCTTCAAAGTCGTCGTCTTCTTTAATCAGATATCTTCGTGGCTTGTGTAACCAAAGAAGAATCATGGAGCTTAAGTTCCTATCTAGAGCTCTTTTCTTCTTTCTTTTACTCTCAGTACTTTCATCTTTCTCATCTTCAAGTTTCATCTCAGATGGTTTGTTCGAATCTCAGAGTTTGGTTATTGGAAGAAACCTGCTTCAGACCACGAAACCATGTCCTGAGAAATTTGAGTTTATGAACTACACGGTTATAACCAGCCGATGCAAAGGTCCCAATTACCCACCAAATGAATGTTGCGGTGCC…
Brassicaceae	LLG1	R_islandica_Roisl.0080s0711	Rorippa_islandica_Roisl.0080s0711	Roisl.0080s0711		510	ATGGAGCTCACTTTTCTCTCTCGAGCTCTTTTCTTCTTTCTTCTACTCTCAGTACTTTCATCTTTCTCATCTTCAAGTTTCATCTCAGATGGTGTGTTCGAATCTCAGAGTTTGGTTATTGGAAGAAACCTGCTTCAGACCAAGAAAACATGTCCTGTGAACTTTGAGTTTATGAACTATACAGTCATAACCAGCCGATGCAAAGGTCCTAAATACCCACCAAAGGATTGTTGCGGTGCCTTCAAGGACTTTGCTTGTCCTTTTGCTGATGACCTCAACGACCTCAGCACAGAATGTGCAACCACTATGTTCAGTTACATCAATCTCTATGGCAAATACCCGCCTGGACTTTTCGCTAACCAGTGTAAAGATGGTAAAGAAGGTCTCGAGTGCCCGGCT…
Brassicaceae	LLG1	L_sativum_Lesat.0026s0152	Lepidium_sativum_Lesat.0026s0152	Lesat.0026s0152		492	ATGGAGCTCAATTTCCTCCCTACAGCTCTCTTCTTCCTCCTTCTACTCTCAGTACTTTCTTCTTTCTCATCTTCAAGTTTCATCTCAGATGGTGCCTTTGAATCTCAGACTTTGGGTATTGGAAGAAACCTGCTTCAGGCCAAGAAAGCTTGTCGTGTGAACTTTGAGTTCATGAACTACACGATTATAACAAGTCAATGCAAAGGTCCCAAATACCCACCAAAGGAATGTTGTGCTTCCTTCAAGCAGTTTGCGTGTCCTTACGTTGACGACCTCAACGACCTTAACACAGACTGTGCAACCACTATGTTCAGCTACATCAATCTCTACGGAAAATACCCACCTGGACTTTTCGCTAACCAATGTAAAGAAGGTAAAGAAGGTCTCGAGTGTCCCGCT…
Brassicaceae	LLG1	L_sativum_Lesat.0127s0122	Lepidium_sativum_Lesat.0127s0122	Lesat.0127s0122		501	ATGGAGCTCAATTTCCTCCCTAGAGCTGTCTTCTTCTTCCTTCTACTCTCTGTTCTTCCTTCTTTCTCATCTTCAAGTTTCATCTCAGATGGGGCCTTCGAATCTCAGTCTTTGGGTTTTGGAAGAAACCTGCTTCAGGCCAAGAAAGCTTGTCGTGTGAACTTTGAGTTCATGAACTACACGATTATAACAAGTCAATGCAAAGGTCCGAAATACCCACCAAAGGAATGTTGTTCCTCCTTCAAGGAATTTGCATGTCCTTACGTTGACGACCTCAACGACCTTAACACAGATTGTTCAACCACTATGTTCAGCTACATCAATCTCTACGGAAAATACCCACCTGGGCTTTTCGCTAACCAATGTAAGGAAGGTAAAGACGGTCTCGAGTGTCCCGCT…
Brassicaceae	LLG1	L_annua_Luann.0043s0027	Lunaria_annua_Luann.0043s0027	Luann.0043s0027		504	ATGGACCTCAACTTTGTCTCTAGAGCTCTTTTCCTCTTTCTTCTGCTCACAATATTTTCTTCTTTCTCATCCTCAAGTTTCATCTCAGACGGTGTGTTCGAATCTCAGACTTTGGTTGTTGGAAGAAACCTACTTCAGACCAGAAAAGCATGTCCTGTGAACTTTGAGTTTATGAACTATACGGTGATAACAAGCCAATGCAAAGGTCCCAAATACCCACCAAAGGAATGTTGCAGTGCCTTCAAGGAGTTTGCGTGTCCTTACGCTGATGACCTCAACGACCTGAGCACAGATTGTGACACCACTATGTTCAGTTACATCAATCTCTATGGGAAATACCCACCTGGACTTTTCGCAAACCAGTGTAAAGAAGGTAAAGAAGGTCTTGAGTGCTCTGCT…
Brassicaceae	LLG1	L_annua_Luann.0001s0158	Lunaria_annua_Luann.0001s0158	Luann.0001s0158		507	ATGGAGCTCAACTTCCTTTCTAGAGCTCTTTCCTTCTTTCTTCTACTCACAATAGTTTCTTCTTCCTCATCTTCTTTAAGTTTCATCTCAGATGGTGTGTTCGAATCTCAGGCTTTGGTTATTGGAAGAAACCTGCTTCAGACCAAAAAAGCATGTCCTGTGAACTTTGAGTTTATGAACTACACGATCATAACCAGCCAATGCAAAGGTCCCAAATACCCACCAAAGGAATGTTGCGCCGCCTTCAAGGAATTTGCGTGTCCTTACAGTGACGATCTCAACGACCTGAGCACAGAGTGTGCAACCACTATGTTCAGTTACATCAACCTCTACGGTAAATACCCGCCTGGAATTTTCGCAAACCAGTGTAAAGAAGGTAAAGAAGGTCTCGAGTGCCCC…
Brassicaceae	LLG1	S_pinnata_Stapi.2021s0005	Stanleya_pinnata_Stapi.2021s0005	Stapi.2021s0005		246	AACTACACGGTCATAACAAGCCGATGCAAAGCCCCCAAATACCCACCAAAGGAATGTTGCGCCGCCTTCAAGGACTTTGCGTGTCCTTACAGCAAATACCTCAACGACCTGAGCACAGATTGTGCTACCACTATGTTCAGCTACATCAACCTCTACGGTAAATACCCGCCTGGACTTTTCGCAAACCTGTGTAATGAAGGCAAAGGAGGTCTCGAGTGCAAGGAGGCTTTGCCGGGTCAAATGTGA
Brassicaceae	LLG1	M_perfoliatum_Myper.0007s1157	Myagrum_perfoliatum_Myper.0007s1157	Myper.0007s1157		471	ATGTTGGCTAGGTCGTCTTTCTTTATCATCTCTATTCGGAACTTCTGCAACCAAAGAATTATCATGGAGTTCTTCTCTAGTTCGCTTTTCTTGTTTCTTATATTCGCAATATTTTCGTCTTTCTCATCCTCAAGTTTCATTTCAGATGGTGTAATCAACTCTGAAATTTTGGTAAATGGAAGAGACCTGCATCAGAAAAAAGCATGTCCTGTGAACTTTGAGTTTATGAACTACACGGTCATAACAAGCCGATGCAAAGGCCCCAAATACCCACCAAAGGAATGTTGCGCCGCCTTCAAGGACTTCGCGTGTCCTTACGCCGAAGACCTTAACGACCTGAGCACAGATTGTGCTACCACTATGTTCAGCTACATCAACCTCTACGGTAAATACCCACCT…
Brassicaceae	LLG1	M_perfoliatum_Myper.0010s1332	Myagrum_perfoliatum_Myper.0010s1332	Myper.0010s1332		414	ATGGAGCTCAACTTCCTCTCTAGTTCGCTTTTCTTGTTTCTTCTACTCGCAATATTTTCGTCTTTCTCATCCTCAAGTTTCATCTCAGATGGTGTATGCAACTCTGAAACGTTGGTAAATGGAAGAAACCTGCGTCAGCAAAAAGCATGTCCTGTGAAATTTGAATTTTTGAACTACACGGTCATAACAAGCCGATGCAAAGGCCCCAAATACCCACGAAAGGAATGTTGTGGCGCCTTCAAGGACTTTGCGTGTCCTTACGCCGACGACCTCAACGACCTGAGCACAGACTGTTCAACCACTATGTTCAGCTACATCAACCTCTACGGTAAATACCCACCTGGACTTTTCGCAAACCAGTGCAAAGAGGGCAAAGAAGGTATCAAGTGCCCCGCTTTG…
Brassicaceae	LLG1	B_rapa_Brara.J01052	Brassica_rapa_Brara.J01052	Brara.J01052		396	ATGAATCTTAACTGCCTCTCTAGTTCTCTCTTCTTGTTTCTACTACTCTCAGTATTTTCGAGTTTCATCTCAGATAGTGTATTCATCAAATCTGAAACTTTGGTTAATGGAAGAAACCTGCTTCAGAAGAAGAAAGCATGTCCAGTGAAGTTTGAGTTTAAGAACTACACAATCATAACAAGCCGATGCAAAGGTCCCAAATACCCACCCAAGGAATGTTGTGCCACCTTCAAGGACTTTGCATGTCCTTACAGCAGATACCTCAACGACTTGAGCAATGATTGCGCTACCATTATGTTCAGCTACATCAACCTCTACGGTAAATACCCACCGGGACTGTTTGCAAACCAATGCCAAGAAGGTAAAGGAGGTCTCAAGTGCCCGGGTCAAATATGA
Brassicaceae	LLG1	S_alba_Sialb.0009s0257	Sinapis_alba_Sialb.0009s0257	Sialb.0009s0257		393	ATGAATCTTAACTTCCTCTCTAGTTCTCTCTTCTTGTTTCTACTACTCTCAGTATTTTCTAGTTTCATCTCAGATAGTGTATTCATCAAATCTGAAACTTTGGTAAATGGAAGAAACCTGCTTCAGAAGAAGAAAGCATGTCCAGTGAACTTTGAGTTTATGAACTACACAATCATAACAAGCCAATGCAAGGGTCCCAAATACCCACCCAAGAAATGTTGCGCTGCATTCAAGGAATTTGCGTGTCCTTACACTGATGAGCTGAACGACTTGAGTAATGATTGTGCAACCACTATGTTCAGCTACATCAACCTCTACGGTAAATACCCGCCTGGACTGTTCGCAAATAGCTGCCAAGAAAAAGGAGGTCTCAAGTGCCCGGGTAAAAAATGA
Brassicaceae	LLG1	S_alba_Sialb.2048s0003	Sinapis_alba_Sialb.2048s0003	Sialb.2048s0003		393	ATGAATCTTAACTTCCTCTCTAGTTCTCTCTTCTTGTTTCTACTACTCTCAGTATTTTCTAGTTTCATCTCAGATAGTGTATTCATCAAATCTGAAACTTTGGTAAATGGAAGAAACCTGCTTCAGAAGAAGAAAGCATGTCCAGTGAACTTTGAGTTTATGAACTACACAATCATAACAAGCCAATGCAAGGGTCCCAAATACCCACCCAAGAAATGTTGCGCTGCATTCAAGGAATTTGCGTGTCCTTACACTGATGAGCTGAACGACTTGAGTAATGATTGTGCAACCACTATGTTCAGCTACATCAACCTCTACGGTAAATACCCGCCTGGACTGTTCGCAAACAGCTGCCAAAGAAAAGGAGGTCTCAAGTGCCCGGGTAAAAAATGA
Brassicaceae	LLG1	B_rapa_Brara.B01287	Brassica_rapa_Brara.B01287	Brara.B01287		525	ATGGAGCTCAACTTCCTCTCTAGAGCTCTTCTCATCTCTCTTCTACTCGCAATAGTTTCATCTTTCTCATCCTCTACTGTTATCTCCGATGGTGTGCTCGAATCTCAGGATTTGGTTATTGGAAGAAACCTACTTCAGGCCAAGAAAAAATGTTCCCTGAACTTAGAGTTTATGAACTACACTATCATAACGAGCCAGTGTAAAGGTCCCAAATTCCCAGTAAAGGAGTGTTGCTCTTCTTTTTTAGACTTTGCGTGTCCTTACGCCGACCAGCTCAACGACCTGTCCACAGATTGTGCAAGCACGATGTTTAGTTACATCAATATCTATGGGAAATACCCGGCTGGACTTTTCGCTAACCAGTGTCACGGAAATAAAATAGGCCTCGAGTGCCCCGAT…
Brassicaceae	LLG1	S_alba_Sialb.1309s0013	Sinapis_alba_Sialb.1309s0013	Sialb.1309s0013		492	AACTCTTTCTTCTCTTTTCTACTCACAATACTTTCATCTTTCTCATCCTCTACTTGCATCTCCGATGGTGTGTTCGAAATCGAATCTCAGAATTTGGTTGCTGGAAGAAACCTACTTCAGGCCAGGAAAAAATGTTCCGTAAACTTCGAGTTCATGAACTACACAGTCATAACAAGCCAATGCAAAGGGCCCAAGTACCCAGCAAAGGAATGTTGCTCTTCCTTTAAGGAGTTTGCGTGTCCCTACGCCGAGCAGATCAACGACCTGGCCTCAGATTGTGCAAACACGATGTTCAGTTACATCAATATCTATGGAAATTATCCCCCTGGAATTTTCTCTAACGAGTGTCAAGAAGGCAAATATGGCCTCGAGTGCCCCGCTCTGCCTCCCAGTTCAGCT…
Brassicaceae	LLG1	S_alba_Sialb.2050s0015	Sinapis_alba_Sialb.2050s0015	Sialb.2050s0015	S_alba_Sialb.0141s0047	516	ATGGAGCTCAACTTCCTCTCTAGAACTCTTTTCTTCTCTTTTCTACTCACAATACTTTCATCTTTCTCATCCTCTACTTGCATCTCCGATGGTGTGTTCGAAATCGAATCTCAGAATTTGGTTGCTGGAAGAAACCTACTTCAGGCCAGGAAAAAATGTTCCGTAAACTTCGAGTTCATGAACTACACAGTCATAACAAGCCAATGCAAAGGGCCCAAGTACCCAGCAAAGGAATGTTGCTCTTCCTTTAAGGAGTTTGCGTGTCCCTACGCCGAGCAGATCAACGACCTGGCCTCAGATTGTGCAAACACGATGTTCAGTTACATCAATATCTATGGAAATTATCCCCCTGGAATTTTCTCTAACGAGTGTCAAGAAGGCAAATATGGCCTCGAGTGC…
Brassicaceae	LLG1	S_parvula_Sp6g18020	Schrenkiella_parvula_Sp6g18020	Sp6g18020		504	ATGGAGCTCAACTTCCTCTCTAGAGCTTTTTTCTTCTCTCTTCTACTCACACTATTGCCCTCTTTCTCATCCTCCAGTTTCATCTCAGATGGTGTGTTCGAATCTCAGGCTTTAGTTGTCGGAAGAAACCTACTTCAGACCAAAAAAACATGTCCCGTGAACTTCGAGTTTATGAACTACACAGTCATAACAAGCCAATGCAAAGGTCCCAAATACCCACCAAAGGAATGCTGCTCTGCTTTGAAGGACCTTGCGTGTCCTTACGCCGAAGATCTCAACGACCTCAGCTCAGATTGTGCAACAACTATGTTCAGTTACATCAATCTCTATGGAAAGTACCCGCCTGGACTTTTCGCTAACCAGTGCAAAGAAGGTAAAGAAGGTCTCGAGTGCCCCGCT…
Brassicaceae	LLG1	S_alba_Sialb.0004s0654	Sinapis_alba_Sialb.0004s0654	Sialb.0004s0654		507	ATGGCTCTCAAGTTCGTCTTTGGAGCTCTTCTCTTCTGTCTTATACTCACAATATTTCCTTCTTTTTCTTCCTCCAGTTTCATCTCAGATGGTGTGTTCGGATCTCAGGCTTTGGTTACTGGAAGAAACCTACTTCAGACCAAGAAAACATGTCCAGTGAACTTTGAGTTTATGAACTATACAATCATAACAAGCCAATGCAAAGGTCCCAAATTCCCACCAAAGGAATGCTGCTCTGCTTTTTTGGACTTTGCGTGTCCATACACCGAAGAGCTCAACGAGCTGAGTAATGACTGTGCTACCACTATGTTCAGTTACATCAATCTCTATGGGAAATACCCGCCTGGACTATTCGCTAACCAGTGCAAAGGAAGTAAAGAAGGTCTCGAGTGCCCCGCT…
Brassicaceae	LLG1	B_rapa_Brara.C01268	Brassica_rapa_Brara.C01268	Brara.C01268		507	ATGTCTCTCAAGTTCGTCTCTGGAGCTCTTTTCTTCTGTCTTCTACTCTCAATATTCCCATCTTTCTCATCCTCCAGTTTCATCTCAGATGGTGTGTTCGGATCTCAGGCTTTGGTTACGGGAAGAAACCTACTTCAGACCAAGAAAACATGTCCAGTGAACTTTGAGTTTATGAACTATACAATCATAACAAGCCAGTGCAAAGGTCCCAAATTCCCAGTAAAGGAATGCTGCTCCGCTTTTTTGGACTTTGCGTGTCCTTACACCGAACAGCTCAACGACCTGAGTAACGATTGTGCTACCACTATGTTCAGTTACATCAATCTCTATGGGCAATACCCGCCTGGACTTTTCGCTAACCAGTGCAAAGGAGGTAAAGAAGGTCTTGAGTGCCCCGCT…
Brassicaceae	LLG1	T_arvense_Thlar.0008s0720	Thlaspi_arvense_Thlar.0008s0720	Thlar.0008s0720		516	ATGGAGCTCAACTTCCTCTCTAGAGCTCTTTTCTTTTTTCTTCTACTCACAGTATTTTCATCCTTTTCATCTTCTAGCTTCATCTCAGATGGTGTGTTCGAATCTCAGACTTTGGCTATTGGAAGAAACCTACTTCAGACCAAGAAAGCATGTCCCGTGAACTTCGAGTTCATGAACTACACAATCATAACAAGCCAATGCAAAGGTCCCAAGTTCCCACCAAAGCAATGCTGTGACGCCTTCAAGGAATTTGCGTGTCCTTACGCGGAGGATCTCAACGACCTGAGCAACGATTGTTCAACCACTATGTTCAGTTACATCAACCTCTACGGCAAATACCCTCCTGGGCTTTACGCAAGCCAGTGTAAAGAAGGTAAAGAAGGTCTCGAGTGCCCCGCT…
Brassicaceae	LLG1	E_salsugineum_Thhalv10014845m.g	Eutrema_salsugineum_Thhalv10014845m.g	Thhalv10014845m.g		513	ATGGAGCTCAACTTCCTCTCTAGAACTCTCTTCTTTTTTCTTCTACTCACAATACTTTCTTCCTTCTCATCCTCTAGTTTCATCTCAGATGATGTGTTCGAATCTCAGACTTTGGCTATTGGACGAAACCTACTACAGACCAAAAAAGCATGTCCCGTGAACTTTGAGTTTATGAACTACACAATCATAAAGAACCAATGCAAAGGTCCCAAATTCCCACCAAAGGAATGCTGTGCCGCCTTCAAGGACTTTGCTTGTCCTTACACCGAAGAGCTCAACGACCTTAGCAACGATTGTGCAACCACCATGTTCAGTTACATCAACCTCTATGGAAAATACCCTCCTGGACTGTTCGCTAACCAGTGTAAAGAAGGCAAAGAAGGTCTCGAGTGCCCCGCT…
Brassicaceae	LLG1	S_pinnata_Stapi.2021s0003	Stanleya_pinnata_Stapi.2021s0003	Stapi.2021s0003		459	ATGGCTCATCGATTTCTTTTCTTATCATTTTTTTTCATTGCAGATGGTGTGTTCGAATCTCAGGATTTGTTTATTGGAAGAAACCTACTACAGAGCAAGAAAGCATGCCCCGTGAACTTTGAGTTTATGAACTACACGGTCATCACAAGCCAATGCAAAGGTCCCAAATACCCACCGAAGGACTGTTGTGCCGCCTTCAAAGACTTCGCGTGTCCTTACGCCGATGCCCTCAACGACTTGGGCAATGAATGTGCAACCACTATGTTCAGTTACATCAATCTCTATGGAAAATACCCTCCGGGACTTTTCGCAAGCCAGTGCAAAGATGGTAAAGAAGGTCTCGAGTGCCCCGCTTTGCCTCCGAGCTCAGCACAAGACGCTTCTGCAGCCACCACCGCT…
Brassicaceae	LLG1	S_irio_Si-s650-01000	Sisymbrium_irio_Si-s650-01000	Si-s650-01000		507	ATGGAGCTCAACTTCCTCTCTAGAGCTCTGAGATCTTTCATCCTTCTTCTCACAATACTCGCCTCCTTCTCATCTTCAAGTTTCATCTCAGATGGTGTTTTCGAATCTCAAGATTTTGGTATTGGAAGAAACCTACTACAGACCAAGAAAGCATGTCCAGTGAACTTTGAGTTTATGAACTACACGATTATAACAAGCCAGTGCAAAGGTCCCAAATACCCACCGAAGGATTGTTGTGGCGCCTTCAAGGAGTTTGCGTGTCCTTACGCTGATGCACTCAACGAACTGAGCAATGATTGTGCAACCACTATGTTCAGTTACATCAATCTCTACGGAAAATACCCGCCGGGACTTTTTGCAAACCAGTGCCAAGAAGGTAAAGAAGGTCTCGAGTGCCCC…
Brassicaceae	LLG1	M_perfoliatum_Myper.0010s1333	Myagrum_perfoliatum_Myper.0010s1333	Myper.0010s1333		507	ATGGAGCTCAACTTCCTCTCTAGAGCTCTGAGATCTTTCATCCTTCTACTCACAATACTTGCATCATTCTCATCTTCAAGTTTCATCTCAGATGGTGTGTTAGGATCGCAGGATTTTGCTATTGGAAGAAACCTACTTCAGACCAAGAAAGCATGTCCCGTGAACTTTGAGTTTATGAACTACACAATCATAACAAGCCAATGCAAAGGTCCCAAATACCCACCAAAGGAATGTTGTGGCGCCTTCAAGGACTTTGCGTGTCCTTACGCCGACGACCTCAACGACCTGAGCAATGACTGTTCAACCACTATGTTCAGCTACATCAATCTCTATGGAAAATATCCGCCTGGACTTTTCGCAAACCAGTGCAAAGAGGGTAAATACGGTCTCGAGTGCCCC…
Brassicaceae	LLG1	S_alba_Sialb.0009s0258	Sinapis_alba_Sialb.0009s0258	Sialb.0009s0258	S_alba_Sialb.2048s0002	507	ATGGAGCTCAACTTCCTCTCTAGAGCTCTAACATCTTTCATCGTTGTACTCACAATACTTGCATCCTCGTCATCTTCAAGTTTCATCTCAGATGGTGTGTTCGAACCGCAGGATTTGGTTATTGGAAGAAACCTACTCCAGACCAAGAAACCATGCCCTGTGAGCTTTGAGTTTATGAACTACACAATCATAACAAGCCAATGCAAAGGTCCCAAATACCCACCCAAGGAATGCTGTGGCTCCTTCAAGGACTTTGCGTGTCCTTACGCTGATCAGCTCAACGACTTGAGCAATGATTGTTCAACCACTATGTTCAGTTACATCAATCTCTATGGAAAATACCCTCCTGGACTTTTCGCAAACTTGTGCCAAGAAGGTAAAGAAGGTCTTGCCTGCCCC…
Brassicaceae	LLG1	B_rapa_Brara.J01053	Brassica_rapa_Brara.J01053	Brara.J01053		519	ATGGAGCTCAACTTCCTCTCCAGAGCTCTGAGTTCTTTTGTCCTTGTACTCACAATACTTGCATCCTTCTCGTCTTCAAGTTTCATCTCAGATGGTGTGTTCGAACCGCAGAATTTGGTTATTGGAAGAAACCTACTTCAGACCAAGAAAGCATGTCCTGTGAACTTTGAGTTTATGAACTACACAATTATAACAAGCCTATGCAAAGGTCCCAAATTCCCAGCCAAGGAATGCTGTGGCGCCTTCAAAGACTTCGCATGTCCCTACGCTGATGATCTCAATGACTTAAGCAATGACTGTGCAACCACTATGTTCAGTTACATCAATCTCTATGGAAAATACCCGCCTGGACTGTTTGCAAACCAGTGCCAAGAAGGTAAAGAAGGTCTCGAATGCCCC…
Brassicaceae	LLG1	E_syriacum_Eusyr.0013s0375	Euclidium_syriacum_Eusyr.0013s0375	Eusyr.0013s0375		507	ATGGAGCTCAAGTTCCTCTCTAGAGCTCCTTTCTTCTTTCTTCTACTTACAGTTTTGTCATCTTTCTCATCTTCAAGTTTCATCTCAGATGGTGTGTTCGAATCTCAGAGTTTGGTTATTGGGAGAAACCTGCTTCAGACCAAGAAAACATGTCCAGTGAACTTTGAGTTTATGAACTACACAATCATAACAAGCCAATGCAAAGGACCAAAGTACCCACCCAAGGAATGTTGCGCTGCCTTCAAGGACTTTGCCTGTCCTTACACCGACGAGCTCAACGACCTGAGCACTGATTGTGCCACCACTATGTTCAGTTACATCAACCTCTACGGTAAATACCCTCCTGGACTTTTCGCCAACCAGTGTAAAGAAGGTAAAAAAGGTCTCGAGTGCCCCGCT…
Brassicaceae	LLG1	E_syriacum_Eusyr.0046s0056	Euclidium_syriacum_Eusyr.0046s0056	Eusyr.0046s0056		414	ATGGAGCTCAAGTTCCTCTCTAGAGCTCTTTTCTTCTTTTTTCTACTGACAGTTTTGTCATCTTTCTCATCTTCACGTTTCATCTCAGATGGTGTGTTCGAATCTCAGACTTTGGTTCTTGGGAGAAACCTGCTTCAGACCAAGAAACCATGTCCAGTGAACTTTGAGTTTTTGAACTACACTGTGATAACAAGTCAATGCAAAGGACCAAAGTACCCACGGAAGAAATGTTGCGCCGCCTTCAAGGACTTTGCATGTCCTTATGCCGACGAGCTCAACGACTTGAGCACCGATTGTGCCACCACTATGTTCAGTTACATCAACCTCTATGGTAAATACCCGCCTGGACTTTTCGCTAACCAGTGTTCGGAAAGTAAAGACGGTCTCAAGTGCCCCGTA…
Brassicaceae	LLG1	A_arabicum_Aa31LG3G12080	Aethionema_arabicum_Aa31LG3G12080	Aa31LG3G12080		516	ATGAAGCTCAACTTCTTATCTAGAGCTCTTCTTTTCTTTCTATTGCTCACAATTTTCTCATCTTTCTCATCTTCAAGTTTCATTTCAGATGGTGTGTTTGAATCTCAAAATTTGCTTACTGGGAGAAACCTGCTTCAGGCCAAGAAATCATGTCCTGTAAACTTCGAGTTTATGAACTACACAATCATCACAAGCCGATGCAAAGGTCCAAAGTATCCACCAAAGGAGTGTTGTGGTTCGTTCAAGGACTTTGCTTGTCCCTACACTGAAGAACTCAACGACCTGAGCAATGACTGTGCCACAACAATGTTCAGTTACATAAACCTCTATGGAAAGTACCCACCTGGACTCTTCGCAAGCGAGTGTACCGAAGGTAAAGAAGGTCTTGAGTGTCCTGCT…
Non-Brassicaceae Brassicales	LRE/LLG1	C_violacea_Clevi.0015s0560	Cleome_violacea_Clevi.0015s0560	Clevi.0015s0560		504	ATGGAGCTCAAAAGCTTCTCTAGAATTCTTCTCTTCTTTCTTGTTATAGCAATATATGCATCCCTCTCTTCTTCAAGTTTCATCTCAGATGGTGTGTTCGAATCTCAGACTTTGGTTACTGGCAGGAACCTCCTTCAGGCAAAGAAATCTTGTCCTGTGAACTTTGAGTTTCTGAATTACACAGTCATAACAAGCCGCTGCAAAGGCCCCAAGTACCCACCCAGCCAGTGCTGCTCGTCGTTCAAGGACTTCGCTTGTCCTTACGTCGACGAGATCAACCAACTGGACACTGACTGCGCAACCACCATGTTCAGCTACATCAACCTCTACGGCAAATACCCACCTGGCCTTTTCGCCAACGAGTGCAAGGAAGGGAAAGAGGGACTCGCGTGCCCCGCG…
Non-Brassicaceae Brassicales	LRE/LLG1	T_hassleriana_LOC104817724	Tarrenaya_hassleriana_LOC104817724	LOC104817724		510	ATGGAGCTCAAAGGCTTCTCTAAAGTTCTTCTCTTCTTTCTTGTTATAGCAATCTATGCATCTCTCTCTTCTTCAAGTTTCATCTCAGATGGTGTGTTCGAATCTCAGACTTCGGTTACTGGCAGGAACCTCCTTCAGGCCAAGAAACCTTGCCCTGTGAACTTTGAGTTTATGAACTACACGATCATAACAGGCCGCTGCAAAGGCCCCAAGTACCCACCAAAGGACTGTTGCTCGGCGTTTAAGGATTTTGCTTGTCCTTACGCCGACCAGATCAACGATCTGAGCACGGACTGTGCCACCACCATGTTCAGCTACATCAACCTCTACGGGAAATACCCACCCGGCCTCTTTGCCAACCAGTGCAAGGAAGGGAAAGAAGGCTTAGCCTGTCCTGCT…
Non-Brassicaceae Brassicales	LRE/LLG1	T_hassleriana_LOC104811698	Tarrenaya_hassleriana_LOC104811698	LOC104811698		588	ATGGAGCTAAAAATCTTCTCTAAAGTTGTTCTCTTCTGTCTTGTTAGTGCAGTCTATGCACCTCTCTCTTCTTCAAGTTTCATCTCAGGTTCTTGTGTTTCCCGGCAGTTTTTTGTTTTGGTTGATCCGTTTCTCGATCACGTGATTCGGTTTTATTCATGTGTTTCTGCAGATGGTGTGTTCCAACCTCAGACTTCGGTTACCGGCAGAAACCTCCTTCAGGCCATGAAACCTTGTCCAGTGAACTTCGAGTTCATGAACTACACTGTCATAACAGGCAGATGCAAAGGTCCAGAGTACCCACCAAAGGAATGTTGCTCATCTCTCAAGGAATTTGCTTGTCCGTTCGCCAAAGTCCTCAACGATCTGAGCAACGATTGCGCCATCGTTATGTTCAGT…
Non-Brassicaceae Brassicales	LRE/LLG1	C_spinosa_Cs11G001390	Capparis_spinosa_Cs11G001390	Cs11G001390		510	ATGGAGCTCAAAAGCTTTCCTAGGGTTCTTCTCTTCTTTCTTCTGATGTCGATATATGTATCTTTCTCTTCTTCAAGTTTCATCTCTGATGGTGTGTTCGAATTCCAGGCTTCCGTTACCGGGAGGAACCTCCTTCAGGCTAAGAAACCTTGTCCAGTGAACTTCGAGTTTATGAACTACACAACCTTAACAAGCCGATGCAGAGGTCCCATGTACCCACCTGATGAGTGTTGCGCAGCATTCAAGGACTTTGCTTGTCCATATACTGACGAGATCAATGATCTAACAACTGATTGTGCTAACACCATGTTCAGCTACATCAACATCTATGGCAACTACCCATCTGGCCTTTTTGCAAACGAGTGTAAGGAAGGTAAACTAGGGCTTCTGTGCCCTGCT…
Non-Brassicaceae Brassicales	LRE/LLG1	C_spinosa_Cs06G008800	Capparis_spinosa_Cs06G008800	Cs06G008800		495	ATGGAACTCAAAAGCTTCGCTCGGGTTCTTCTTTTCTTTCTTCTGATGTATCTTTCTAATTCAAGTTTCATCTCAGGTGGTGTGTTCGAATCTCAGACTTCCGTTTCCGGGAGGAACCTCCTTCAGGCCAAGAAATCTTGTCCTGTGAACTTCGAGTTTATGAACTACACAACCTTAACAACACGTTGCAGAGGTCCCAAGTACCCACCTCATCAGTGTTGTGCAGCGTTCAAGGACTTTGCTTGTCCATATGCTGACCAGATCAATGATCTAACAACTGATTGTGCTAGCACCATGTTCAGCTACATCAACATCTATGGAAACTACCCATCTGGCCTTTTCGCCAATGAGTGTAAGGAAGGTAAAGAAGGGCTTCTGTGCCCAGCAGATCCTCCAAAA…
Non-Brassicaceae Brassicales	LRE/LLG1	T_majus_TM28009.1	Tropaeolum_majus_TM28009.1	TM28009.1		507	ATGAAGCGGAATTCATGCATTCCAATATTCTGCTTCTCTCTTTTCATGGTTCTGCTTGAATTGACTTCTGCCTCCACTTTTATCTCAGATGACGTTTTTGAATCTCATGCTTCTTCTGGGAGAAACCTACTCCAGGCCAAGAAACCTTGCACTGTGAACTTTGAGTTTTCAAACTACACAGTCATCACAAGCAGGTGCAAAGGACCCAAGTTCCCACCCGAGCCGTGTTGTTCAGCATTCAAGGAGTTCGCTTGTCCGTACGCAGATCAGATTAACGACGGATCAACTGATTGTTCTACAACCATGTTCAGCTATATTAACCTCTATGGGAAATACCCTGCTGGCCTCTTTGCCAGTGAATGCCGAGAAGGGAAGGAAGGGCTTTTATGCCTTGTTGAT…
Non-Brassicaceae Brassicales	LRE/LLG1	T_majus_TM28005.1	Tropaeolum_majus_TM28005.1	TM28005.1		387	ATGAATCTGAATACATGTATTACGGTATTCATATGCTGCTTCTCTCTTTTCATGGTTCTGCTTGAATTTGCTTCTGCCTCAGGTGGTGTTTTTGATTCTCATGCTTCTACTGGGAGAAACCTACTCCAGGCCAAGAAACCTTGTACTGTGAAGTTTGAGTTTGCAAACTACACAATCATCACAAGTAGGTGCGAAGGACCCAAGTATCCGCCCAAGCAGTGCTGTGCAGCATTCAAGGATTTCGCTTGTCCGTATGCAAATCAGATTAACGACTTAACAACTGATTGTGCGTCAATCATGTTCAGCTACATTAACCTCTACGGGAAATACCCTGCCGGCCTCTTTGCAAGTGAATGCCGGGAAGGGAAGAAAGGGCTTATTTGCTGA
Non-Brassicaceae Brassicales	LRE/LLG1	M_oleifera_Morol10g01040	Moringa_oleifera_Morol10g01040	Morol10g01040		510	ATGGAGTCTCTTAGATTCCTTACAATTTTCTTCTTCTTTCTTTTAATGGCTCTCTCCTCTTCTGCTTCTGCTTCCACTTTCATCTCAGATGCTGTCTTCGAGTTTCATGCTTCTTCTGGCGGGAGGGCCCTCCTTCAGGCTAAGAAAGCATGCCCTGTGAACTTTGAGTTTATGAATTACACAATCATCACAAGTCAGTGCAAAGGGCCCAAGTACCCAGCTAAACAGTGTTGTGAAGCATTTAAGGAATTTGCTTGTCCATATGCAGATCAGATTAACGACTTAGCAACTGATTGTGCTTCAACTATGTTCAGTTACATTAACCTTTACGGAAAATATCCACCTGGTCTTTTTGCAAGTGAATGCCGAGAAGGGAAGGAGGGGCTAGCATGCCCTGCA…
Non-Brassicaceae Brassicales	LRE/LLG1	C_papaya_evm.TU.supercontig_12.73	Carica_papaya_evm.TU.supercontig_12.73	evm.TU.supercontig_12.73		507	ATGGAGTGGACTAGAATCTTTTCAGTTATCGTCTTGTTTCTTCTGATGTGTATCTCCATTCCTTCATCCGCCTCCACTTTCATCTCAGATGGTGTCTTCGAATCTCACGCTTCTTCGGCTGGGAGAAACCTCCTTCAGGCTAAGAAACCTTGCCCTGTAAATTTTGAGTTTCTGAACTACACTGTGATCGTCAGTCGATGTAAAGGACCTCGGTATCCACCGAAGGAATGCTGTGGAGCATTCAAGGACTTTGCTTGCCCATATGTGGAGTACATTAACGATTTAACAACTGATTGTGCTTCTACCATGTTCAGCTACATTAATCTCTATGGCAGGTACCCACCTGGTCTCTTTGCTAGTGAATGCCGGGAGGGGAAAGAAGGGCTTGCATGCCTGGCA…
Non-Brassicaceae Brassicales	LRE/LLG1	B_sinensis_BLS_029595-T1	Bretschneidera_sinensis_BLS_029595-T1	BLS_029595-T1		576	ATGATGGAGCTGAATAGAGCCTCTACAATTCTCTTCTTCTTTCTTTTGATGGGTCTCTCTGCTTCTGCTTCTGCCTCCACTTTCATCTCAGATGGTGTCTTTGAATCTCATGCTTCTTCTTCTGGGAGGAACCTCCTTCAGGCCAAGAAAGCTTGCCCTGTGAACTTTGAGTTTCTAAACTACACCATCATCACAAGTCGGTGCAAAGCACCCAAGTATCCACCCCATCAGTGTTGTGCAGCATTCAAGGAATTCGCTTGTCCGTATGTAGATCAGATTAACGACTTAACAAATGATTGTGCTTCAACTATGTTCAGCTACATTAACCTCTATGGGAAATATCCACCTGGCCTTTTTGCTAGTGAATGCCTGGAAGGGAAGCTAGGGCTTGAATGCCCT…
Non-Brassicaceae Brassicales	LRE/LLG1	B_sinensis_BLS_014592-T1	Bretschneidera_sinensis_BLS_014592-T1	BLS_014592-T1		510	ATGGAGCTGAATAGAGCCTCTACAATTCTCTTCTTCTTTCTTTTGATGGGTCTCTCTGCCTCTGCTTATGCCTCCACTTTCTTCTCAGATGGTGTCTTTGAATCTCGTGCTTCTTCTGCTGGGAGGAACCTCCTTCAGGCCAAGAAAGCTTGTCCTGTGAACTTTGAGTTTCTGAACTACACCATCATCACAAGTCGGTGCAAAGGACCCAAGTATCCGCCCGATCAGTGTTGTGCAGCATTCAAGGAATTCGCTTGTCCGTATGTAGATCAGATTAACGACTTAACAAGTGTTTGTGCTTCAACCATGTTCAGCTACATTAACCTCCATGGGAATTATCCACCTGGCCTTTTTGCTGGTGAATGCCGGGAAGGGAAGCTAGGCCTTGAATGCCCTGCA…
Non-Brassicaceae Brassicales	LRE/LLG1	B_sinensis_BLS_021120-T1	Bretschneidera_sinensis_BLS_021120-T1	BLS_021120-T1		519	ATGATGGAGCTGAATAGAGCCTCTACAATTCTTTTCTTCTTTCTTTTGATGGGTCTCTCTGCTTCTGCTTCTTCTTCTTCCTCCACTTTCATCTCAGATGGTGTCTTTGAATCTCATGATTCTTCTGCTGGGAGGAACCTCCTTCAGGCCAAGAAAGCTTGCCCTGTGAACTTTGAGTTTCTGAACTACACCATCATCACAAGTCAGTGCAAAGGACCTAAGTATCCGGCTGATCAGTGTTGTTCAGCATTCAAGGAATTTGCTTGTCCGTATGTAGATCAGATTAATGACTTAACAAGTGATTGTGCTTCAACCATGTTCAGCTACATCAACCTCTATGGGAAATATCCACCTGGCCTTTTTGGTAGTGAATGCCGGGAAGGGAAGCTAGGGCTTGAA…
Malvales	LRE/LLG1	G_raimondii_Gorai.013G127000	Gossypium_raimondii_Gorai.013G127000	Gorai.013G127000		399	ATGGAGAGAAATTGGTTGTTGTCTTATTTGGCAATTCTCATAGTTATGGCTGCTGCTTCTACTTCCATTTCTGATAGTGACTCCGTTTCTCTCGCTTCTACAACCCGCCATCTGCTTCAGGCAAAGAAAGCTTGTCCTATTAAGTTTGAATTCCTGAATTATACGATCATAACGAGCGAATGCAAAGGGCCCAAATACCCAGCAAATCGCTGTTGTGCAGCGTTCAAGAAATTCGCATGCCCTTATGCAAAACAGATCAATGATTTGACAACCGATTGTGCTTCCACCATGTTCAGCTACATCAACCTTTACGGCAAATATCCGCCTGGTCTGTTCGCTGCGGAGTGCCGAGAAGGGAAGCAAGGTCTCAAATGCCCTAAATCTGCCCCCACCCGCTAA
Malvales	LRE/LLG1	T_cacao_Thecc.07G002200	Theobroma_cacao_Thecc.07G002200	Thecc.07G002200		501	ATGATGGGGAGAGAAAAGTGTGTCTCTTTGTTTGCAGTTTTCTTCCTTATGTTGGGGGTCTCTGCTTCCACTTCAATTTCAGATGGTGTCTTTAACTCTTTCACTACTACAGGAAGGAACCTCCTTCAGGCCAAGAAAGCTTGCCCGGTTAACTTTGAGTTTCTGAACTACACAATTATCACAAGCCGATGCAAAGGACCTCAGTATCCACCTGATCAATGTTGTTCAGCATTCAAGGACTTTGCTTGCCCGTATGCAGAACAGATCAATGACTTGACAACCGATTGTGCTTCAACTATGTTCAGCTACATTAATCTTTACGGGAAATATCCTCCAGGCCTTTTCGCTAGCGAGTGTCGTGAAGGGAAAGAAGGGCTTGCATGCCCTGCATTAGCGCCA…
Malvales	LRE/LLG1	G_raimondii_Gorai.013G148200	Gossypium_raimondii_Gorai.013G148200	Gorai.013G148200		498	ATGGGGATAAATAAGTTGCTGTGTTGGTTTGCAGTTTTCTTCTTTTTGTTGGGTTTCTCTGCTTGCAGTTCGATTTCTGATGGTGTTTTTGACTCTTTCACTTCTACTGGAAGGCACCTCCTTCAAGCTAAGAAAGCTTGCCCTGTTAACTTTGAGTTTCTGAACTACACAATTATCACAAGCCAATGCAAAGGACCAAAGTATCCACCTGAAAGTTGTTGTTCTGCATTCAAGGAATTTGCTTGTCCTTATGCAGAACAGATCAACGACTTGACGACCGAATGCGCTTCAACCATGTTCAGCTACATTAATCTTTACGGGAAATACCCTCCTGGTCTTTTTGCTAGCGAGTGCCATGAAGGGAAAGAAGGGCTCGCTTGCCCTGCGTTATCGCCATCA…
