## Supplemental Table S5 for "*LORELEI* sequence variation modulates lineage-dependent pollen tube reception in Brassicaceae"

### Sheet: Legend
Table S5. Parameters and tests of significance for evolutionary analyses performed using PAML.

### Sheet: Table S5
Model Type	Specific model	lnL	Parameter estimates	Free parameters	Null model	Degrees of freedom	2(ΔlnL)	Significance	Bayes Empirical Bayes (site in alignment, residue in LRE, Prob(ω>1), *: P > 95%; **: P > 99%)	Site in LRE	Site in LLG1
M0 (one ratio)	M0	-10230	dNdS = 0.31525, ω = 0.31525	159	na	na	na	na	na
Site models	M1	-10098.1	dN/dS = 0.4934, p0 = 0.62947, p1 = 0.37053, ω0 = 0.19513, ω1 = 1.00000	160	M0	1	263.727	p < 0.0001	na
Branch models	LRE PDB as foreground	-10229.5	ω0 = 0.31727, ω1 = 0.22002	160	M0	1	0.838258	p = 0.3599	na
	LRE clade as foreground	-10226.4	ω0 = 0.28972, ω1 = 0.37659	160	M0	1	7.06219	p = 0.0079	na
	LLG1 PDB as foreground	-10229.5	ω0 = 0.31690, ω1 = 0.18344	160	M0	1	0.993934	p = 0.3188	na
	LLG1 clade as foreground	-10229.6	ω0 = 0.32558, ω1 = 0.30009	160	M0	1	0.753662	p = 0.3853	na
Clade models	M2a_rel	-10027.7	p0 = 0.43822, p1 = 0.10693, p2 = 0.45485, ω0 = 0.08881, ω1 = 1.00000, ω2 = 0.44707	162	na	na	na	na	na
	Model C LRE clade as foreground	-10024.1	p0 = 0.34528, p1 = 0.18538, p2 = 0.46934, ω0 = 0.06588, ω1 = 1.00000, ω2_background = 0.31928, ω2_LRE = 0.53707	163	M2a_rel	1	7.09503	p = 0.0077	No sites deteced
Branch-site models	Model A LRE PDB as foreground null	-10097.1	p0 = 0.53612, p1 = 0.31045, p2a = 0.09717, p2b = 0.05627, ω0 = 0.19407, ω1 = 1.00000, ω2a_background = 0.19407, ω2a_ LRE = 1.00000, ω2b_background = 1.00000, ω2b_ LRE = 1.00000	161	na	na	na	na	na
	Model A LRE PDB as foreground alternative	-10095.6	p0 = 0.61680, p1 = 0.36365, p2a = 0.01230, p2b = 0.00725, ω0 = 0.19392, ω1 = 1.00000, ω2a_background = 0.19392, ω2a_ LRE = 998.98859, ω2b_background = 1.00000, ω2b_ LRE = 998.98859	162	Model A LRE PDB as foreground null	1	2.98991	p = 0.0838	45 E 0.953*	E47	P50
	Model A LRE clade as foreground null	-10064.1	p0 = 0.44149, p1 = 0.23456, p2a = 0.21155, p2b = 0.11240, ω0 = 0.14928, ω1 = 1.00000, ω2a_background = 0.14928, ω2a_ LRE = 1.00000, ω2b_background = 1.00000, ω2b_ LRE = 1.00000	161	na	na	na	na	na
	Model A LRE clade as foreground alternative	-10064.1	p0 = 0.44149, p1 = 0.23456, p2a = 0.21155, p2b = 0.11240, ω0 = 0.14928, ω1 = 1.00000, ω2a_background = 0.14928, ω2a_ LRE = 1.00000, ω2b_background = 1.00000, ω2b_ LRE = 1.00000	162	Model A LRE clade as foreground null	1	0	p = 1	21 S 0.977* 26 G 0.646 29 S 0.921 37 N 0.822 40 H 0.949 41 A 0.581 45 E 0.923 50 Y 0.932 56 L 0.990* 58 K 0.796 64 A 0.640 88 M 0.917 95 T 0.937 100 M 0.999** 108 T 0.998** 118 R 0.618	S20 G26 S30 N38 H41 A42 E47 Y52 L58 K60 A66 M90 T97 M102 T110 R120	S22 G29 S33 N41 Q44 T45 P50 F55 I61 S63 K69 L93 T100 I105 P113 G123
